# Yeast NDI1 reconfigures neuronal metabolism and prevents the unfolded protein response in mitochondrial complex I deficiency

**DOI:** 10.1101/2022.09.22.509020

**Authors:** Lucy Granat, Daniel Ranson, Emma Hamer, Ram Prosad Chakrabarty, Francesca Mattedi, Laura Fort-Aznar, Frank Hirth, Sean T. Sweeney, Alessio Vagnoni, Navdeep S. Chandel, Joseph M. Bateman

**Author notes:** Correspondence to: Joseph M. Bateman.

## Abstract

Mutations in subunits of the mitochondrial NADH dehydrogenase cause mitochondrial complex I deficiency, a group of severe neurological diseases that can result in death in infancy. The pathogenesis of complex I deficiency remain poorly understood, and as a result there are currently no available treatments. To better understand the underlying mechanisms, we modelled complex I deficiency in *Drosophila* using knockdown of the mitochondrial complex I subunit ND-75 (NDUFS1) specifically in neurons. Neuronal complex I deficiency causes locomotor defects, seizures and reduced lifespan. At the cellular level, complex I deficiency leads to mitochondrial morphology defects, reduced endoplasmic reticulum-mitochondria contacts and activation of the endoplasmic reticulum unfolded protein response (UPR) in neurons. Multi-omic analysis shows that complex I deficiency dramatically perturbs mitochondrial metabolism in the brain. We find that expression of the yeast non-proton translocating NADH dehydrogenase NDI1, which reinstates mitochondrial NADH oxidation but not ATP production, restores levels of several key metabolites in the brain in complex I deficiency. Remarkably, NDI1 expression also reinstates endoplasmic reticulum-mitochondria contacts, prevents UPR activation and rescues the behavioural and lifespan phenotypes caused by complex I deficiency. Together, these data show that metabolic disruption due to loss of neuronal NADH dehydrogenase activity cause UPR activation and drive pathogenesis in complex I deficiency.
