## Supplemental Table S4 for "Yeast NDI1 reconfigures neuronal metabolism and prevents the unfolded protein response in mitochondrial complex I deficiency"

### Sheet: ND-75 KD metabolites
Metabolite	t.stat	p.value	FDR	Reversed by NDI1 o/e
2- / 3-phosphoglycerate	3.7986	0.003494	0.023354	No
2-(Formamido)-N1-(5-phospho-D-ribosyl)acetamidine	-3.4651	0.0060708	0.03586	Yes
2-HG	-7.5924	1.8559e-05	0.00052379	No
5-aminopentanoic acid	5.817	0.00016901	0.0027656	Yes
6-aminohexanoate	7.3807	2.3676e-05	0.0005467	No
acetoin	-4.7638	0.00076414	0.0084387	No
acrylic acid	10.379	1.129e-06	6.9088e-05	Yes
adenine	-4.3262	0.0014984	0.01179	Yes
adenosine	-8.0487	1.1165e-05	0.00040513	No
ADP / dGDP	-4.3122	0.0015317	0.01179	Yes
AMP / dGMP	-4.7729	0.00075372	0.0084387	Yes
ATP / dGTP	3.3619	0.007219	0.041674	No
betaine+	4.968	0.00056334	0.0071544	No
carnosine	-4.4784	0.0011819	0.010721	No
cytosine	9.0199	4.0567e-06	0.00017173	No
dehydroascorbic acid	3.4927	0.0057965	0.035055	No
deoxyinosine	-6.3195	8.6868e-05	0.0018387	No
D-sedoheptulose	4.6002	0.00097979	0.009764	No
F1P	5.7947	0.00017421	0.0027656	Yes
fumaric acid	3.2773	0.0083264	0.046998	Yes
GABA	-13.709	8.2788e-08	2.1028e-05	Yes
galactosamine / glucosamine / mannosamine	10.174	1.3572e-06	6.9088e-05	Yes
galactose / glucose	10.281	1.2321e-06	6.9088e-05	Yes
GAP / DHAP	3.6989	0.0041159	0.026806	No
glutamate	-5.139	0.00043841	0.0065504	No
glyceraldehyde	10.171	1.36e-06	6.9088e-05	Yes
GMP	-3.6615	0.0043781	0.027801	Yes
hypoxanthine	-4.1164	0.002089	0.015606	Yes
lactose / maltose	4.5872	0.00099947	0.009764	Yes
L-arginino-succinate	4.9139	0.00061033	0.0073821	No
lysine	-4.4864	0.0011674	0.010721	Yes
malonic acid	-4.3266	0.0014975	0.01179	Yes
mesaconic acid	-7.6816	1.6776e-05	0.00052379	No
methyl acetoacetate	7.3929	2.3343e-05	0.0005467	Yes
N-acetylaspartic acid	5.0187	0.00052277	0.0071544	No
N-acetyl-L-glutamic acid	-4.9782	0.00055486	0.0071544	No
N-methyl-alanine	4.3167	0.001521	0.01179	No
orotic acid	3.9844	0.0025825	0.018741	Yes
pyruvic acid	6.1224	0.00011232	0.0021946	Yes
sorbitol / galactitol / L-iditol / manitol	4.6528	0.00090418	0.0095692	No
taurine	3.8535	0.0031937	0.022533	No
tryptophan	-3.806	0.0034518	0.023354	Yes
xanthurenic acid	5.9243	0.0001462	0.0026525	Yes
